# Deciphering the Therapeutic Potential of Resveratrol Against Pancreatic Cancer Through Network Pharmacology

**DOI:** 10.64898/2026.01.27.701943

**Authors:** Aditya Bisen, Roshini Singh, Varun Jaiswal, Sanjay Mishra, Varun Kumar Shrama, Manoj Kumar Mishra

## Abstract

Resveratrol, a naturally occurring polyphenol, exhibits anticancer, anti-inflammatory, and antioxidant properties. However, its molecular mechanisms in pancreatic cancer remain incompletely understood, necessitating integrative approaches such as network pharmacology and molecular docking. Potential resveratrol targets were identified using Swiss Target Prediction, while pancreatic cancer–related genes were retrieved from GeneCards and NCBI Gene databases. Overlapping targets were obtained through Venn analysis, followed by protein– protein interaction network construction, hub gene selection, and enrichment analysis. Molecular docking validated compound–target interactions. A total of 100 predicted resveratrol targets and 1,447 pancreatic cancer– associated genes were screened, yielding 39 overlapping genes. Network analysis identified hub genes including EGFR, SRC, MTOR, PIK3CA, PIK3CB, BCL2, and PTGS2. Gene Ontology enrichment indicated roles in cell proliferation, apoptosis regulation, inflammatory response and metabolic regulation while KEGG pathway analysis highlighted the PI3K–Akt, ErbB, and EGFR inhibitor resistance signaling as being closely associated with pancreatic cancer pathway. Docking analysis revealed strong binding of resveratrol with KRAS (–8.2 kcal/mol), EGFR (–7.9 kcal/mol), and MTOR (–7.7 kcal/mol), stabilized by hydrogen bonding. The interaction with KRAS, although not among the predicted targets. Expression profiling validated upregulation of hub genes in tumor samples. Resveratrol exerts multi-targeted effects in pancreatic cancer by modulating oncogenic pathways, particularly KRAS and PI3K/Akt/mTOR signaling. Its favourable safety profile and robust hub gene interactions highlight its potential as a supplementary therapeutic drug, necessitating further preclinical and clinical confirmation.
