## Supplementary File 1 for "Deciphering the Therapeutic Potential of Resveratrol Against Pancreatic Cancer Through Network Pharmacology"

### Sheet: Sheet1
Common Target gene
#node	node_degree
EGFR	27
BCL2	25
MMP9	22
MTOR	20
PTGS2	20
SRC	20
IGF1R	17
RELA	17
ABCB1	15
BCL2L1	15
MMP2	14
PIK3CA	13
KIT	12
PIK3CB	11
FLT3	9
IGFBP3	9
INSR	9
MMP1	9
NOX4	9
RAF1	9
PTGS1	8
PDPK1	7
TYMS	7
ALOX5	6
ABCC1	5
CA9	5
CYP1B1	5
F3	5
HDAC2	5
CYP1A2	4
NOS2	4
WEE1	4
AHR	3
CA2	3
TUBB3	3
CYP17A1	2
LTB4R	2
DYRK1B	0
NQO2	0
