## Supplementary File 3 for "Deciphering the Therapeutic Potential of Resveratrol Against Pancreatic Cancer Through Network Pharmacology"

### Sheet: Supplementary File 3
Enrichment FDR	nGenes	Pathway Genes	Fold Enrichment	Pathway	URL	Genes
1.32e-12	6	79	252.347	Path:hsa01521 EGFR tyrosine kinase inhibitor resistance	https://www.genome.jp/kegg-bin/show_pathway?hsa01521	EGFR MTOR PIK3CA PIK3CB BCL2 SRC
2.19e-12	6	96	207.661	Path:hsa01522 Endocrine resistance	https://www.genome.jp/kegg-bin/show_pathway?hsa01522	EGFR MTOR PIK3CA PIK3CB BCL2 SRC
1.93e-10	6	224	88.9974	Path:hsa05163 Human cytomegalovirus infection	https://www.genome.jp/kegg-bin/show_pathway?hsa05163	EGFR MTOR PIK3CA PIK3CB PTGS2 SRC
1.93e-10	6	215	92.7229	Path:hsa05207 Chemical carcinogenesis-receptor activation	https://www.genome.jp/kegg-bin/show_pathway?hsa05207	EGFR MTOR PIK3CA PIK3CB BCL2 SRC
2.72e-10	6	246	81.0383	Path:hsa05131 Shigellosis	https://www.genome.jp/kegg-bin/show_pathway?hsa05131	EGFR MTOR PIK3CA PIK3CB BCL2 SRC
2.82e-10	5	84	197.772	Path:hsa04012 ErbB signaling pathway	https://www.genome.jp/kegg-bin/show_pathway?hsa04012	EGFR MTOR PIK3CA PIK3CB SRC
2.9e-10	5	87	190.952	Path:hsa05210 Colorectal cancer	https://www.genome.jp/kegg-bin/show_pathway?hsa05210	EGFR MTOR PIK3CA PIK3CB BCL2
4.42e-10	5	97	171.267	Path:hsa05215 Prostate cancer	https://www.genome.jp/kegg-bin/show_pathway?hsa05215	EGFR MTOR PIK3CA PIK3CB BCL2
6.24e-10	6	311	64.1011	Path:hsa05206 MicroRNAs in cancer	https://www.genome.jp/kegg-bin/show_pathway?hsa05206	EGFR MTOR PIK3CA PIK3CB PTGS2 BCL2
6.4e-10	5	109	152.412	Path:hsa04066 HIF-1 signaling pathway	https://www.genome.jp/kegg-bin/show_pathway?hsa04066	EGFR MTOR PIK3CA PIK3CB BCL2
1.93e-09	5	138	120.383	Path:hsa04915 Estrogen signaling pathway	https://www.genome.jp/kegg-bin/show_pathway?hsa04915	EGFR PIK3CA PIK3CB BCL2 SRC
2.6e-09	5	149	111.496	Path:hsa05226 Gastric cancer	https://www.genome.jp/kegg-bin/show_pathway?hsa05226	EGFR MTOR PIK3CA PIK3CB BCL2
4.41e-09	5	168	98.8861	Path:hsa04630 JAK-STAT signaling pathway	https://www.genome.jp/kegg-bin/show_pathway?hsa04630	EGFR MTOR PIK3CA PIK3CB BCL2
5.96e-09	5	181	91.7837	Path:hsa05168 Herpes simplex virus 1 infection	https://www.genome.jp/kegg-bin/show_pathway?hsa05168	MTOR PIK3CA PIK3CB BCL2 SRC
7.89e-09	5	194	85.6333	Path:hsa05167 Kaposi sarcoma-associated herpesvirus infection	https://www.genome.jp/kegg-bin/show_pathway?hsa05167	MTOR PIK3CA PIK3CB PTGS2 SRC
8.26e-09	5	202	82.2419	Path:hsa04510 Focal adhesion	https://www.genome.jp/kegg-bin/show_pathway?hsa04510	EGFR PIK3CA PIK3CB BCL2 SRC
8.26e-09	6	529	37.6851	Path:hsa05200 Pathways in cancer	https://www.genome.jp/kegg-bin/show_pathway?hsa05200	EGFR MTOR PIK3CA PIK3CB PTGS2 BCL2
8.26e-09	5	203	81.8367	Path:hsa05205 Proteoglycans in cancer	https://www.genome.jp/kegg-bin/show_pathway?hsa05205	EGFR MTOR PIK3CA PIK3CB SRC
1.02e-08	4	59	225.259	Path:hsa04370 VEGF signaling pathway	https://www.genome.jp/kegg-bin/show_pathway?hsa04370	PIK3CA PIK3CB PTGS2 SRC
2.06e-08	4	71	187.187	Path:hsa05230 Central carbon metabolism in cancer	https://www.genome.jp/kegg-bin/show_pathway?hsa05230	EGFR MTOR PIK3CA PIK3CB
2.46e-08	4	75	177.204	Path:hsa05214 Glioma	https://www.genome.jp/kegg-bin/show_pathway?hsa05214	EGFR MTOR PIK3CA PIK3CB
2.61e-08	4	77	172.601	Path:hsa05212 Pancreatic cancer	https://www.genome.jp/kegg-bin/show_pathway?hsa05212	EGFR MTOR PIK3CA PIK3CB
4.71e-08	4	90	147.67	Path:hsa05235 PD-L1 expression and PD-1 checkpoint pathway in cancer	https://www.genome.jp/kegg-bin/show_pathway?hsa05235	EGFR MTOR PIK3CA PIK3CB
5.16e-08	4	93	142.906	Path:hsa05222 Small cell lung cancer	https://www.genome.jp/kegg-bin/show_pathway?hsa05222	PIK3CA PIK3CB PTGS2 BCL2
6.38e-08	4	99	134.245	Path:hsa05231 Choline metabolism in cancer	https://www.genome.jp/kegg-bin/show_pathway?hsa05231	EGFR MTOR PIK3CA PIK3CB
6.76e-08	5	332	50.0387	Path:hsa05165 Human papillomavirus infection	https://www.genome.jp/kegg-bin/show_pathway?hsa05165	EGFR MTOR PIK3CA PIK3CB PTGS2
7.21e-08	4	104	127.791	Path:hsa04625 C-type lectin receptor signaling pathway	https://www.genome.jp/kegg-bin/show_pathway?hsa04625	PIK3CA PIK3CB PTGS2 SRC
9.68e-08	5	362	45.8919	Path:hsa04151 PI3K-Akt signaling pathway	https://www.genome.jp/kegg-bin/show_pathway?hsa04151	EGFR MTOR PIK3CA PIK3CB BCL2
1.2e-07	4	120	110.752	Path:hsa04919 Thyroid hormone signaling pathway	https://www.genome.jp/kegg-bin/show_pathway?hsa04919	MTOR PIK3CA PIK3CB SRC
1.55e-07	4	129	103.025	Path:hsa04926 Relaxin signaling pathway	https://www.genome.jp/kegg-bin/show_pathway?hsa04926	EGFR PIK3CA PIK3CB SRC
2.15e-07	4	141	94.2573	Path:hsa05418 Fluid shear stress and atherosclerosis	https://www.genome.jp/kegg-bin/show_pathway?hsa05418	PIK3CA PIK3CB BCL2 SRC
2.45e-07	4	147	90.4101	Path:hsa04072 Phospholipase D signaling pathway	https://www.genome.jp/kegg-bin/show_pathway?hsa04072	EGFR MTOR PIK3CA PIK3CB
2.45e-07	4	148	89.7992	Path:hsa05224 Breast cancer	https://www.genome.jp/kegg-bin/show_pathway?hsa05224	EGFR MTOR PIK3CA PIK3CB
3.51e-07	4	163	81.5355	Path:hsa05161 Hepatitis B	https://www.genome.jp/kegg-bin/show_pathway?hsa05161	PIK3CA PIK3CB BCL2 SRC
3.74e-07	4	168	79.1088	Path:hsa04140 Autophagy-animal	https://www.genome.jp/kegg-bin/show_pathway?hsa04140	MTOR PIK3CA PIK3CB BCL2
3.74e-07	4	168	79.1088	Path:hsa05225 Hepatocellular carcinoma	https://www.genome.jp/kegg-bin/show_pathway?hsa05225	EGFR MTOR PIK3CA PIK3CB
5.97e-07	4	190	69.9489	Path:hsa04613 Neutrophil extracellular trap formation	https://www.genome.jp/kegg-bin/show_pathway?hsa04613	MTOR PIK3CA PIK3CB SRC
8.62e-07	4	211	62.9871	Path:hsa04015 Rap1 signaling pathway	https://www.genome.jp/kegg-bin/show_pathway?hsa04015	EGFR PIK3CA PIK3CB SRC
8.62e-07	4	210	63.2871	Path:hsa05170 Human immunodeficiency virus 1 infection	https://www.genome.jp/kegg-bin/show_pathway?hsa05170	MTOR PIK3CA PIK3CB BCL2
9.06e-07	4	215	61.8153	Path:hsa05417 Lipid and atherosclerosis	https://www.genome.jp/kegg-bin/show_pathway?hsa05417	PIK3CA PIK3CB BCL2 SRC
9.78e-07	3	47	212.079	Path:hsa04930 Type II diabetes mellitus	https://www.genome.jp/kegg-bin/show_pathway?hsa04930	MTOR PIK3CA PIK3CB
1.07e-06	4	227	58.5475	Path:hsa05208 Chemical carcinogenesis-reactive oxygen species	https://www.genome.jp/kegg-bin/show_pathway?hsa05208	EGFR PIK3CA PIK3CB SRC
1.12e-06	4	231	57.5337	Path:hsa04810 Regulation of actin cytoskeleton	https://www.genome.jp/kegg-bin/show_pathway?hsa04810	EGFR PIK3CA PIK3CB SRC
1.78e-06	3	59	168.944	Path:hsa04923 Regulation of lipolysis in adipocytes	https://www.genome.jp/kegg-bin/show_pathway?hsa04923	PIK3CA PIK3CB PTGS2
1.78e-06	3	59	168.944	Path:hsa05213 Endometrial cancer	https://www.genome.jp/kegg-bin/show_pathway?hsa05213	EGFR PIK3CA PIK3CB
2.03e-06	3	62	160.77	Path:hsa04213 Longevity regulating pathway-multiple species	https://www.genome.jp/kegg-bin/show_pathway?hsa04213	MTOR PIK3CA PIK3CB
2.51e-06	3	67	148.772	Path:hsa05221 Acute myeloid leukemia	https://www.genome.jp/kegg-bin/show_pathway?hsa05221	MTOR PIK3CA PIK3CB
2.94e-06	3	71	140.39	Path:hsa04917 Prolactin signaling pathway	https://www.genome.jp/kegg-bin/show_pathway?hsa04917	PIK3CA PIK3CB SRC
3e-06	3	72	138.44	Path:hsa05223 Non-small cell lung cancer	https://www.genome.jp/kegg-bin/show_pathway?hsa05223	EGFR PIK3CA PIK3CB
3.07e-06	3	73	136.544	Path:hsa05218 Melanoma	https://www.genome.jp/kegg-bin/show_pathway?hsa05218	EGFR PIK3CA PIK3CB
3.26e-06	3	75	132.903	Path:hsa01524 Platinum drug resistance	https://www.genome.jp/kegg-bin/show_pathway?hsa01524	PIK3CA PIK3CB BCL2
3.6e-06	3	78	127.791	Path:hsa05100 Bacterial invasion of epithelial cells	https://www.genome.jp/kegg-bin/show_pathway?hsa05100	PIK3CA PIK3CB SRC
5.45e-06	3	90	110.752	Path:hsa04211 Longevity regulating pathway	https://www.genome.jp/kegg-bin/show_pathway?hsa04211	MTOR PIK3CA PIK3CB
6.71e-06	3	97	102.76	Path:hsa04750 Inflammatory mediator regulation of TRP channels	https://www.genome.jp/kegg-bin/show_pathway?hsa04750	PIK3CA PIK3CB SRC
6.88e-06	4	387	34.3418	Path:hsa05010 Alzheimer disease	https://www.genome.jp/kegg-bin/show_pathway?hsa05010	MTOR PIK3CA PIK3CB PTGS2
6.88e-06	3	99	100.684	Path:hsa04933 AGE-RAGE signaling pathway in diabetic complications	https://www.genome.jp/kegg-bin/show_pathway?hsa04933	PIK3CA PIK3CB BCL2
9.04e-06	3	109	91.4469	Path:hsa04931 Insulin resistance	https://www.genome.jp/kegg-bin/show_pathway?hsa04931	MTOR PIK3CA PIK3CB
1.02e-05	3	114	87.4361	Path:hsa04725 Cholinergic synapse	https://www.genome.jp/kegg-bin/show_pathway?hsa04725	PIK3CA PIK3CB BCL2
1.12e-05	3	119	83.7623	Path:hsa04668 TNF signaling pathway	https://www.genome.jp/kegg-bin/show_pathway?hsa04668	PIK3CA PIK3CB PTGS2
1.12e-05	3	119	83.7623	Path:hsa04722 Neurotrophin signaling pathway	https://www.genome.jp/kegg-bin/show_pathway?hsa04722	PIK3CA PIK3CB BCL2
1.13e-05	3	120	83.0643	Path:hsa04935 Growth hormone synthesis secretion and action	https://www.genome.jp/kegg-bin/show_pathway?hsa04935	MTOR PIK3CA PIK3CB
1.14e-05	3	121	82.3778	Path:hsa04071 Sphingolipid signaling pathway	https://www.genome.jp/kegg-bin/show_pathway?hsa04071	PIK3CA PIK3CB BCL2
1.15e-05	3	122	81.7026	Path:hsa04152 AMPK signaling pathway	https://www.genome.jp/kegg-bin/show_pathway?hsa04152	MTOR PIK3CA PIK3CB
1.19e-05	3	124	80.3848	Path:hsa04611 Platelet activation	https://www.genome.jp/kegg-bin/show_pathway?hsa04611	PIK3CA PIK3CB SRC
1.41e-05	3	132	75.513	Path:hsa04068 FoxO signaling pathway	https://www.genome.jp/kegg-bin/show_pathway?hsa04068	EGFR PIK3CA PIK3CB
1.54e-05	3	137	72.757	Path:hsa04210 Apoptosis	https://www.genome.jp/kegg-bin/show_pathway?hsa04210	PIK3CA PIK3CB BCL2
1.54e-05	3	138	72.2298	Path:hsa04910 Insulin signaling pathway	https://www.genome.jp/kegg-bin/show_pathway?hsa04910	MTOR PIK3CA PIK3CB
1.54e-05	3	138	72.2298	Path:hsa05135 Yersinia infection	https://www.genome.jp/kegg-bin/show_pathway?hsa05135	PIK3CA PIK3CB SRC
1.55e-05	3	139	71.7102	Path:hsa05162 Measles	https://www.genome.jp/kegg-bin/show_pathway?hsa05162	PIK3CA PIK3CB BCL2
1.67e-05	3	143	69.7043	Path:hsa05017 Spinocerebellar ataxia	https://www.genome.jp/kegg-bin/show_pathway?hsa05017	MTOR PIK3CA PIK3CB
2.01e-05	3	153	65.1485	Path:hsa04921 Oxytocin signaling pathway	https://www.genome.jp/kegg-bin/show_pathway?hsa04921	EGFR PTGS2 SRC
2.1e-05	3	156	63.8956	Path:hsa04150 mTOR signaling pathway	https://www.genome.jp/kegg-bin/show_pathway?hsa04150	MTOR PIK3CA PIK3CB
2.11e-05	3	157	63.4886	Path:hsa04218 Cellular senescence	https://www.genome.jp/kegg-bin/show_pathway?hsa04218	MTOR PIK3CA PIK3CB
2.17e-05	3	159	62.69	Path:hsa05160 Hepatitis C	https://www.genome.jp/kegg-bin/show_pathway?hsa05160	EGFR PIK3CA PIK3CB
3.2e-05	3	182	54.7677	Path:hsa04360 Axon guidance	https://www.genome.jp/kegg-bin/show_pathway?hsa04360	PIK3CA PIK3CB SRC
3.59e-05	3	190	52.4617	Path:hsa04062 Chemokine signaling pathway	https://www.genome.jp/kegg-bin/show_pathway?hsa04062	PIK3CA PIK3CB SRC
4.26e-05	3	202	49.3451	Path:hsa05169 Epstein-Barr virus infection	https://www.genome.jp/kegg-bin/show_pathway?hsa05169	PIK3CA PIK3CB BCL2
4.33e-05	3	204	48.8613	Path:hsa05415 Diabetic cardiomyopathy	https://www.genome.jp/kegg-bin/show_pathway?hsa05415	MTOR PIK3CA PIK3CB
4.34e-05	3	205	48.623	Path:hsa05203 Viral carcinogenesis	https://www.genome.jp/kegg-bin/show_pathway?hsa05203	PIK3CA PIK3CB SRC
5.15e-05	3	218	45.7235	Path:hsa04081 Hormone signaling	https://www.genome.jp/kegg-bin/show_pathway?hsa04081	PIK3CA PIK3CB SRC
6.28e-05	3	234	42.5971	Path:hsa05171 Coronavirus disease-COVID-19	https://www.genome.jp/kegg-bin/show_pathway?hsa05171	EGFR PIK3CA PIK3CB
6.37e-05	3	236	42.2361	Path:hsa04014 Ras signaling pathway	https://www.genome.jp/kegg-bin/show_pathway?hsa04014	EGFR PIK3CA PIK3CB
7.29e-05	3	248	40.1924	Path:hsa05132 Salmonella infection	https://www.genome.jp/kegg-bin/show_pathway?hsa05132	PIK3CA PIK3CB BCL2
9.63e-05	2	38	174.872	Path:hsa04960 Aldosterone-regulated sodium reabsorption	https://www.genome.jp/kegg-bin/show_pathway?hsa04960	PIK3CA PIK3CB
0.000110988	2	41	162.077	Path:hsa05219 Bladder cancer	https://www.genome.jp/kegg-bin/show_pathway?hsa05219	EGFR SRC
0.000144489	2	47	141.386	Path:hsa04973 Carbohydrate digestion and absorption	https://www.genome.jp/kegg-bin/show_pathway?hsa04973	PIK3CA PIK3CB
0.000265717	2	64	103.83	Path:hsa04929 GnRH secretion	https://www.genome.jp/kegg-bin/show_pathway?hsa04929	PIK3CA PIK3CB
0.000296667	2	68	97.7227	Path:hsa04664 Fc epsilon RI signaling pathway	https://www.genome.jp/kegg-bin/show_pathway?hsa04664	PIK3CA PIK3CB
0.000298691	2	69	96.3064	Path:hsa05120 Epithelial cell signaling in Helicobacter pylori infection	https://www.genome.jp/kegg-bin/show_pathway?hsa05120	EGFR SRC
0.000298691	2	69	96.3064	Path:hsa05211 Renal cell carcinoma	https://www.genome.jp/kegg-bin/show_pathway?hsa05211	PIK3CA PIK3CB
0.000312822	2	71	93.5936	Path:hsa00562 Inositol phosphate metabolism	https://www.genome.jp/kegg-bin/show_pathway?hsa00562	PIK3CA PIK3CB
0.000354615	2	76	87.4361	Path:hsa05220 Chronic myeloid leukemia	https://www.genome.jp/kegg-bin/show_pathway?hsa05220	PIK3CA PIK3CB
0.00041845	2	83	80.062	Path:hsa04662 B cell receptor signaling pathway	https://www.genome.jp/kegg-bin/show_pathway?hsa04662	PIK3CA PIK3CB
0.00045003	3	478	20.853	Path:hsa05022 Pathways of neurodegeneration-multiple diseases	https://www.genome.jp/kegg-bin/show_pathway?hsa05022	MTOR PTGS2 BCL2
0.000460469	2	88	75.513	Path:hsa04540 Gap junction	https://www.genome.jp/kegg-bin/show_pathway?hsa04540	EGFR SRC
0.000498002	2	92	72.2298	Path:hsa04912 GnRH signaling pathway	https://www.genome.jp/kegg-bin/show_pathway?hsa04912	EGFR SRC
0.000503628	2	93	71.4531	Path:hsa04520 Adherens junction	https://www.genome.jp/kegg-bin/show_pathway?hsa04520	EGFR SRC
0.00053112	2	96	69.2202	Path:hsa04070 Phosphatidylinositol signaling system	https://www.genome.jp/kegg-bin/show_pathway?hsa04070	PIK3CA PIK3CB
0.000536747	2	97	68.5066	Path:hsa04666 Fc gamma R-mediated phagocytosis	https://www.genome.jp/kegg-bin/show_pathway?hsa04666	PIK3CA PIK3CB
0.000581634	2	102	65.1485	Path:hsa05142 Chagas disease	https://www.genome.jp/kegg-bin/show_pathway?hsa05142	PIK3CA PIK3CB
0.000581634	2	102	65.1485	Path:hsa05146 Amoebiasis	https://www.genome.jp/kegg-bin/show_pathway?hsa05146	PIK3CA PIK3CB
0.000587252	2	103	64.516	Path:hsa04064 NF-kappa B signaling pathway	https://www.genome.jp/kegg-bin/show_pathway?hsa04064	PTGS2 BCL2
0.000639214	2	108	61.5291	Path:hsa04620 Toll-like receptor signaling pathway	https://www.genome.jp/kegg-bin/show_pathway?hsa04620	PIK3CA PIK3CB
0.000656654	2	110	60.4104	Path:hsa04914 Progesterone-mediated oocyte maturation	https://www.genome.jp/kegg-bin/show_pathway?hsa04914	PIK3CA PIK3CB
0.000698386	2	114	58.2907	Path:hsa04928 Parathyroid hormone synthesis secretion and action	https://www.genome.jp/kegg-bin/show_pathway?hsa04928	EGFR BCL2
0.000703941	2	115	57.7839	Path:hsa04670 Leukocyte transendothelial migration	https://www.genome.jp/kegg-bin/show_pathway?hsa04670	PIK3CA PIK3CB
0.000771699	2	121	54.9185	Path:hsa04660 T cell receptor signaling pathway	https://www.genome.jp/kegg-bin/show_pathway?hsa04660	PIK3CA PIK3CB
0.000895432	2	131	50.7263	Path:hsa04650 Natural killer cell mediated cytotoxicity	https://www.genome.jp/kegg-bin/show_pathway?hsa04650	PIK3CA PIK3CB
0.000914357	2	133	49.9635	Path:hsa04380 Osteoclast differentiation	https://www.genome.jp/kegg-bin/show_pathway?hsa04380	PIK3CA PIK3CB
0.00106105	2	144	46.1468	Path:hsa04550 Signaling pathways regulating pluripotency of stem cells	https://www.genome.jp/kegg-bin/show_pathway?hsa04550	PIK3CA PIK3CB
0.00124831	2	157	42.3258	Path:hsa04932 Non-alcoholic fatty liver disease	https://www.genome.jp/kegg-bin/show_pathway?hsa04932	PIK3CA PIK3CB
0.00146546	2	171	38.8605	Path:hsa05164 Influenza A	https://www.genome.jp/kegg-bin/show_pathway?hsa05164	PIK3CA PIK3CB
0.00159016	2	179	37.1237	Path:hsa05152 Tuberculosis	https://www.genome.jp/kegg-bin/show_pathway?hsa05152	BCL2 SRC
0.00243362	2	223	29.7988	Path:hsa05166 Human T-cell leukemia virus 1 infection	https://www.genome.jp/kegg-bin/show_pathway?hsa05166	PIK3CA PIK3CB
0.00247688	2	226	29.4033	Path:hsa04024 cAMP signaling pathway	https://www.genome.jp/kegg-bin/show_pathway?hsa04024	PIK3CA PIK3CB
0.00299568	2	250	26.5806	Path:hsa04144 Endocytosis	https://www.genome.jp/kegg-bin/show_pathway?hsa04144	EGFR SRC
0.00358219	2	275	24.1642	Path:hsa05020 Prion disease	https://www.genome.jp/kegg-bin/show_pathway?hsa05020	PIK3CA PIK3CB
0.00624832	2	367	18.1067	Path:hsa05014 Amyotrophic lateral sclerosis	https://www.genome.jp/kegg-bin/show_pathway?hsa05014	MTOR BCL2
0.0106772	3	1556	6.40599	Path:hsa01100 Metabolic pathways	https://www.genome.jp/kegg-bin/show_pathway?hsa01100	PIK3CA PIK3CB PTGS2
0.0118125	1	32	103.83	Path:hsa04136 Autophagy-other	https://www.genome.jp/kegg-bin/show_pathway?hsa04136	MTOR
0.0118125	1	32	103.83	Path:hsa04215 Apoptosis-multiple species	https://www.genome.jp/kegg-bin/show_pathway?hsa04215	BCL2
0.0175372	1	48	69.2202	Path:hsa03272 Virion-Hepatitis viruses	https://www.genome.jp/kegg-bin/show_pathway?hsa03272	EGFR
0.0188345	1	52	63.8956	Path:hsa04913 Ovarian steroidogenesis	https://www.genome.jp/kegg-bin/show_pathway?hsa04913	PTGS2
0.0201094	1	56	59.3316	Path:hsa04340 Hedgehog signaling pathway	https://www.genome.jp/kegg-bin/show_pathway?hsa04340	BCL2
0.0220687	1	62	53.5899	Path:hsa00590 Arachidonic acid metabolism	https://www.genome.jp/kegg-bin/show_pathway?hsa00590	PTGS2
0.0243435	1	69	48.1532	Path:hsa05204 Chemical carcinogenesis-DNA adducts	https://www.genome.jp/kegg-bin/show_pathway?hsa05204	PTGS2
0.0244987	1	70	47.4653	Path:hsa04920 Adipocytokine signaling pathway	https://www.genome.jp/kegg-bin/show_pathway?hsa04920	MTOR
0.0260267	1	75	44.301	Path:hsa04115 p53 signaling pathway	https://www.genome.jp/kegg-bin/show_pathway?hsa04115	BCL2
0.0261659	1	76	43.718	Path:hsa05140 Leishmaniasis	https://www.genome.jp/kegg-bin/show_pathway?hsa05140	PTGS2
0.0303551	1	89	37.3323	Path:hsa04727 GABAergic synapse	https://www.genome.jp/kegg-bin/show_pathway?hsa04727	SRC
0.031461	1	93	35.7266	Path:hsa04657 IL-17 signaling pathway	https://www.genome.jp/kegg-bin/show_pathway?hsa04657	PTGS2
0.0345354	1	103	32.258	Path:hsa04137 Mitophagy-animal	https://www.genome.jp/kegg-bin/show_pathway?hsa04137	SRC
0.0355885	1	107	31.0521	Path:hsa04659 Th17 cell differentiation	https://www.genome.jp/kegg-bin/show_pathway?hsa04659	MTOR
0.0363533	1	111	29.9331	Path:hsa04726 Serotonergic synapse	https://www.genome.jp/kegg-bin/show_pathway?hsa04726	PTGS2
0.0363533	1	111	29.9331	Path:hsa05145 Toxoplasmosis	https://www.genome.jp/kegg-bin/show_pathway?hsa05145	BCL2
0.0443896	1	137	24.2523	Path:hsa04371 Apelin signaling pathway	https://www.genome.jp/kegg-bin/show_pathway?hsa04371	MTOR
0.0475364	1	148	22.4498	Path:hsa04723 Retrograde endocannabinoid signaling	https://www.genome.jp/kegg-bin/show_pathway?hsa04723	PTGS2
0.0487142	1	153	21.7162	Path:hsa04261 Adrenergic signaling in cardiomyocytes	https://www.genome.jp/kegg-bin/show_pathway?hsa04261	BCL2
0.0487142	1	154	21.5751	Path:hsa04934 Cushing syndrome	https://www.genome.jp/kegg-bin/show_pathway?hsa04934	EGFR
0.0489818	1	156	21.2985	Path:hsa04148 Efferocytosis	https://www.genome.jp/kegg-bin/show_pathway?hsa04148	PTGS2
0.0495505	1	159	20.8967	Path:hsa04217 Necroptosis	https://www.genome.jp/kegg-bin/show_pathway?hsa04217	BCL2
0.0521637	1	170	19.5445	Path:hsa04141 Protein processing in endoplasmic reticulum	https://www.genome.jp/kegg-bin/show_pathway?hsa04141	BCL2
0.0521637	1	169	19.6602	Path:hsa04530 Tight junction	https://www.genome.jp/kegg-bin/show_pathway?hsa04530	SRC
0.0556695	1	183	18.1561	Path:hsa04621 NOD-like receptor signaling pathway	https://www.genome.jp/kegg-bin/show_pathway?hsa04621	BCL2
0.0602894	1	200	16.6129	Path:hsa05130 Pathogenic Escherichia coli infection	https://www.genome.jp/kegg-bin/show_pathway?hsa05130	SRC
0.0697499	1	234	14.199	Path:hsa04714 Thermogenesis	https://www.genome.jp/kegg-bin/show_pathway?hsa04714	MTOR
0.0744318	1	252	13.1848	Path:hsa04020 Calcium signaling pathway	https://www.genome.jp/kegg-bin/show_pathway?hsa04020	EGFR
0.0874695	1	300	11.0752	Path:hsa04010 MAPK signaling pathway	https://www.genome.jp/kegg-bin/show_pathway?hsa04010	EGFR
0.0888299	1	307	10.8227	Path:hsa05016 Huntington disease	https://www.genome.jp/kegg-bin/show_pathway?hsa05016	MTOR
